# AliMarko: A Novel Tool for Eukaryotic Virus Identification Using Expert-Guided Approach

**DOI:** 10.1101/2024.07.19.603887

**Authors:** Nikolay Popov, Anastasia Evdokimova, Ignat Sonets, Maria Molchanova, Vera Panova, Elena Korneenko, Alexander Manolov, Elena Ilina

## Abstract

Metagenomic sequencing is a valuable tool for studying viral diversity in biological samples. Analyzing this data is complex due to the high variability of viral genomes and their low representation in databases. We present the Alimarko pipeline, designed to streamline virus identification in metagenomic data. A key feature of our tool is the focus on the interpretability of findings: results are provided with tabular and visual information to help determine the confidence level in the identified viral sequences.

The pipeline employs two approaches for identifying viral sequences: mapping to reference genomes and de novo assembly followed by the application of Hidden Markov Models (HMM). Additionally, it includes a step for phylogenetic analysis, which constructs a phylogenetic tree to determine the evolutionary relationships with reference sequences. We also emphasize reducing false-positive results. Reads related to cellular organisms are computationally depleted, and the identified viral sequences are checked against a list of potential contaminants. The output is an HTML document containing visualizations and tabular information designed to assist researchers in making informed decisions about the presence of viruses. Using our pipeline for total RNA sequencing of bat feces, we identified a range of viruses and rapidly determined the validity and phylogenetic relationships of the findings to known sequences with the aid of reports generated by AliMarko.
