## Supplementary material for "AliMarko: A Novel Tool for Eukaryotic Virus Identification Using Expert-Guided Approach": Table S1: Genome references for simulated sample

### Sheet: Лист1
ENTREZ ID	NAME
NC_000913.3	Escherichia coli str. K-12 substr. MG1655, complete genome
NC_003197.2	Salmonella enterica subsp. enterica serovar Typhimurium str. LT2, complete genome
NC_003277.2	Salmonella enterica subsp. enterica serovar Typhimurium str. LT2 plasmid pSLT, complete sequence
NZ_AP014612.1	Streptococcus troglodytae strain TKU 31 chromosome, complete genome
NZ_CP040530.1	Bacteroides thetaiotaomicron strain DSM 2079 chromosome, complete genome
NZ_CP040529.1	Bacteroides thetaiotaomicron strain DSM 2079 plasmid p_Bt, complete sequence
NZ_CP066060.1	Actinomyces oris strain FDAARGOS_1051 chromosome, complete genome
NZ_CP066061.1	Actinomyces oris strain FDAARGOS_1051 plasmid unnamed
NZ_LR134336.1	Streptococcus oralis ATCC 35037 strain NCTC 11427 chromosome 1, complete sequence
GCF_000001405.40	Homo sapiens reference genome GRCh38.p14
MH206183.1	Xanthomonas phage phiXv2, complete genome
EU420138.1	Miniopterus bat coronavirus 1, complete genome
